# Microbial diversity and insights into feeding behavior of the two-spot cotton leaf hopper (*Amrasca biguttula*)

**DOI:** 10.64898/2026.07.28.741253

**Authors:** Saptarshi Ghosh, Vamsidhar Reddy Netla, Udaya Durga Prasad Kodigepalli Suresh, Kamran Rashid, Gulshan Kumar, Jeffrey A. Davis, Rajagopalbabu Srinivasan

## Abstract

The recent invasion of the two-spot cotton leaf hopper (TSCL) (*Amrasca biguttula*) into the U.S. now threatens row and vegetable crops as well as ornamentals. TSCL ecology and biology, including microbial diversity, are understudied. Insect-specific microbes could influence host biology and ecology including insect-plant interactions. Here, microbiota (bacteria and viruses) within TSCL along with its feeding behavior were characterized using high throughput sequencing, microscopy, and Electrical penetration graph (EPG). Results revealed low diversity of bacteria dominated by *Wolbachia* and confirm the absence of obligate (primary) symbionts. Two distinct and differentially abundant *Wolbachia* strains (B-supergroup) were found co-infecting midgut tissues of 60% of TSCL tested, and the remaining 40% were free of symbionts. Virome analysis uncovered a diverse complex of at least eight dsDNA genomes (12-17 kb) of Adintoviruses (*Eupolintoviridae*), but no RNA viruses commonly found in other leafhoppers were identified in TSCL. The mesophyll feeding nature of TSCL was identified by observing chlorophyll derived autofluorescence in midguts and higher abundance of chloroplast transcripts (photosystem I, II, Rubisco, cytochrome b6 and ATP synthase complex) in TSCL (whole insects) compared with thrips and aphids. EPG recordings show a cell-rupture style of feeding with differences between adults and nymphs. Lastly, consistent with its cell-rupturing feeding style, no evidence for the presence of plant-pathogenic bacteria or viruses that could induce hopperburn was found. These results overall provide insights into the microbial diversity and feeding pattern of TSCL and lay a foundation for future research.

**Key message:** This work characterizes the TSCL microbiome and its mesophyll feeding pattern. Symbionts within insects often complement the nutritional deficiencies of its host and can aid insect spread by boosting immunity. The findings of this study lay the foundation for future research on the biology, ecology, and management of this invasive pest.
