## Supplementary Tables for "Microbial diversity and insights into feeding behavior of the two-spot cotton leaf hopper (*Amrasca biguttula*)"

### Sheet: Table S1
	Table S1: Primers used in this study for PCR amplication of 16S rDNA, Wsp (Wolbachia surface protein), FtsZ (cell division protein), adintovirus hexon and polymerase B (PolB) genes
	Target gene	Sequence (5’→3’)	Product size (bp)	Use case	Reference
	Wolbachia 16S rDNA	CGGGGGAAAAATTTATTGCT	589	Wolbachia PCR screening	Heddi et al., 1999
		AGCTGTAATACAGAAAGTAAA
	Wolbachia Wsp	TGGTCCAATAAGTGATGAAGAAAC		Genetic diversity & sequence variants	Zhou et al., 1998
		AAAAATTAAACGCTACTCCA
	Wolbachia FtsZ	CCGATGCTCAAGCGTTAGAG	900	Genetic diversity	Werren et al., 1995
		CCACTTAACTCTTTCGTTTG
	Wolbachia probe	Cy3-CTTCTGTGAGTACCGTCATTATC		FISH	Heddi et al., 1999
	Bacterial 16S rDNA (V3-V4)	CCTAYGGGRBGCASCAG	450 bp	V3-V4 Amplicon sequencing
		GGACTACNNGGGTATCTAAT
	Bacterial 16S RDNA full length	AGRGTTYGATYMTGGCTCAG		Full 16S rDNA amplicon sequencing
		RGYTACCTTGTTACGACTT
	Wsp sequence variant 1	GTTAGTGGTGCAACATTTACTC	265 bp	qPCR for specific WSVs	This study
		AACGAGCACCAGCATAAAGC
	Wsp sequence variant 2	CAGCTGTAGTAAATACTTCTG	265 bp
		AACGAGCTCCAGCAAAGAGT
	RPS13	GGTGACACTGGTGATCATGT	153 bp	Reference gene to normalize WSV quantities	This study
		GGTAGGATCCTTCTCGTGCA
	Fungal ITS	TACACACCGCCCGTCG	~800 bp	Fungal genetic diversity	Tedersoo & Lindahl. 2016
		CCTSCSCTTANTDATATGC
	Adintovirus 4_PolB	GCTCTAAACTCGTGCCACCT	925 bp	PolB specific PCR screening	This study
		GCTCTCAGTCGGGCATTCAT
	Adintovirus 6_PolB	CCCAAGTTGCCCTCGAATCT	914 bp
		GTAGCTGTCCGTGTCCATGT
	Adintovirus 7_PolB	TGACGTGTGCTCCTTGTACC	932 bp
		CGTCTGTCATCTGTCCGAGG
	Adintovirus 4_Hexon	TCCCGATTCACCAGCAAGAC	677 bp	Hexon specific PCR screening	This Study
		CTCCAACTGCGACGATGTCT
	Adintovirus 6_Hexon	CACTGCTTAACTATGACGACGG	610 bp
		GCAGCGGTTTAGAGGGTGTT
	Adintovirus 7_Hexon	CGTCTCTTGCTCGGATTTGC	580 bp
		CGTAAAGGGGAGCCTTGGTT
	References
	Heddi, A. et al. (1999) “Four intracellular genomes direct weevil biology: nuclear, mitochondrial, principal endosymbiont, and Wolbachia,” Proceedings of the National Academy of Sciences, 96(12), pp. 6814–6819.
	Werren, J.H. et al. (1995) “Distribution of Wolbachia among neotropical arthropods,” Proceedings of the Royal Society of London. Series B: Biological Sciences, 262(1364), pp. 197–204.
	Zhou, W. et al. (1998) "Phylogeny and PCR-based classification of Wolbachia strains using wsp gene sequences," Proceedings of the Royal Society of London. Series B: Biological Sciences, 265:509–15.
	Tedersoo, L. & Lindahl, B. (2016) "Fungal identification biases in microbiome projects," Environmental microbiology reports, 8(5), 774-779.

### Sheet: Table S2
	Table S2: Abundance of bacterial genera identified by amplicon sequencing of V3-V4 (A) and full length 16S rDNA (B) and Wolbachia sequence variants obtained from 16s full length 16S rDNA.
	A. V3-V4 region of 16S rDNA						B. Full length 16S rDNA
	S.No.	Genus	Frequency				S. No.	Genus	Frequency
	1	Wolbachia	241093				1	Wolbachia	9133
	2	Opitutus	452				2	Gaiella	10
	3	Gemmatimonas	422				3	Bacillus	7
	4	Streptomyces	239				4	Lamia	6
	5	Asticcacaulis	200				5	Unassigned genus	10
	6	Oleiharenicola	193
	7	Hamiltonella	193
	8	Candidatus_Solibacter	144
	9	Hydrocarboniphaga	133				C. Wolbachia ASVs derived from full length
	10	Bryobacter	126
	11	Cutibacterium	120				S. No.	ASV	Frequency
	12	Unassigned	1868				1	Wolbachia_ASV1	6510
	13	Others	9619				2	Wolbachia_ASV2	2529
							3	Wolbachia_ASV3	94

### Sheet: Table S3
	Table S3A: Mean read depth and abundance of Adintovirus contigs identified in this study
	S. No.	Virus	mapped_reads	covered_positions	coverage_breadth	mean_depth	FPKM	TPM
	1	TSLH Adintovirus 1	4446	17329	99.9885	38.0736	2871.92	40058.4
	2	TSLH Adintovirus 2	4639	16627	100	41.6394	3123.47	43567.1
	3	TSLH Adintovirus 3	8396	14931	100	83.9452	6295.21	87807.5
	4	TSLH Adintovirus 4	17677	14418	100	183.202	13725.6	191448
	5	TSLH Adintovirus 5	8700	13974	100	92.9976	6969.88	97218
	6	TSLH Adintovirus 6	14495	12990	100	166.82	12492.1	174244
	7	TSLH Adintovirus 7	25120	13084	100	286.653	21493.4	299797
	8	TSLH Adintovirus 8	5852	13836	99.7189	63.0245	4721.7	65859.7
	Table S3B: Annotation of DNA polymerase B (Pol B) genes and pairwise identity with alpha and beta adintovirus
	S. No.	Virus	Pfam identity	Probability	evalue	%Identity to alphadintovirus	%Identity to Betadintovirus
	1	TSLH Adintovirus 1_PolB	PF03175.19 (DNA polymerase B)	100	5.9e-35	36.4602	9.70032
	2	TSLH Adintovirus 2_PolB	PF03175.19 (DNA polymerase B)	100	3.8e-35	37.8307	10.0954
	3	TSLH Adintovirus 3_PolB	PF03175.19 (DNA polymerase B)	100	4.6e-37	32.5949	11.0879
	4	TSLH Adintovirus 4_PolB	PF03175.19 (DNA polymerase B)	100	9.7e-39	30.8036	9.43838
	5	TSLH Adintovirus 5_PolB	PF03175.19 (DNA polymerase B)	100	8.5e-35	37.5774	10.0158
	6	TSLH Adintovirus 6_PolB	PF03175.19 (DNA polymerase B)	100	8e-35	36.6545	10.9174
	7	TSLH Adintovirus 7_PolB	PF03175.19 (DNA polymerase B)	98.72	1.4e-07	10.9375	39.3136
	8	TSLH Adintovirus 8_PolB	PF03175.19 (DNA polymerase B)	100	1.3e-35	36.4444	10.2891
